# A novel cross talk of AtRAV1, an ethylene responsive transcription factor with MAP kinases imparts broad spectrum disease resistance in plants

**DOI:** 10.1101/2020.01.08.899690

**Authors:** Ravindra Kumar Chandan, Rahul Kumar, Durga Madhab Swain, Srayan Ghosh, Prakash Kumar Bhagat, Sunita Patel, Ganesh Bagler, Alok Krishna Sinha, Gopaljee Jha

## Abstract

Plant diseases pose a serious threat to sustainable agriculture as controlling them in eco-friendly manner remains a challenge. In this study, we establish RAV1 as a master transcriptional regulator of defense genes in model plant Arabidopsis. The overexpression of *AtRAV1* provided disease resistance against necrotrophic fungal pathogen (*Rhizoctonia solani)* infection in *A. thaliana*. The transgenic lines exhibited enhanced expression of several defense genes including mitogen associated protein kinases (MAPKs) and the amplitude of their expression was further enhanced upon pathogen infection. Conversely, the *atrav1* mutant plants were unable to induce the expression of these defense genes and were highly susceptible to infection. Our data suggests that upon pathogen attack, AtRAV1 transcriptionally upregulate the expression of *MAPKs* (*AtMPK3, AtMPK4* and *AtMPK6*) and AtMPK3 and AtMPK6 are essential for AtRAV1 mediated disease resistance. Further, we demonstrate that AtRAV1 is a phosphorylation target of AtMPK3 (but not AtMPK6) and the phospho-defective variants of AtRAV1 are unable to induce disease resistance in *A. thaliana*. Considering the presence of AtRAV1 orthologs in diverse plant species, we propose that they can be gainfully deployed to control economically important diseases. In deed we observe that overexpression of tomato ortholog of *AtRAV1* (*SlRAV1*) provides broad spectrum disease resistance against bacterial (*Ralstonia solanacearum)*, fungal (*R. solani*) and viral (Tomato leaf curl virus) infections in tomato.
