## Supplementary material for "A novel cross talk of AtRAV1, an ethylene responsive transcription factor with MAP kinases imparts broad spectrum disease resistance in plants": Table S3

### Sheet: ADPs
Locus Identifier	Gene Model Description
AT2G33170	Leucine-rich repeat receptor-like protein kinase family protein
AT4G22730	Leucine-rich repeat protein kinase family protein
AT3G48450	RPM1-interacting protein 4 (RIN4) family protein
AT1G58400	Disease resistance protein (CC-NBS-LRR class) family
AT4G20790	Leucine-rich repeat protein kinase family protein
AT2G36570	Leucine-rich repeat protein kinase family protein
AT1G72180	Leucine-rich receptor-like protein kinase family protein
AT5G08520	Duplicated homeodomain-like superfamily protein
AT1G65850	Disease resistance protein (TIR-NBS-LRR class) family
AT5G63710	Leucine-rich repeat protein kinase family protein
AT5G43730	Disease resistance protein (CC-NBS-LRR class) family
AT4G28650	Leucine-rich repeat transmembrane protein kinase family protein
AT1G52660	P-loop containing nucleoside triphosphate hydrolases superfamily protein
AT5G49140	Disease resistance protein (TIR-NBS-LRR class) family
AT3G47110	Leucine-rich repeat protein kinase family protein
AT3G50230	Leucine-rich repeat protein kinase family protein
AT5G46270	Disease resistance protein (TIR-NBS-LRR class) family
AT1G51830	Leucine-rich repeat protein kinase family protein
AT2G23950	Leucine-rich repeat protein kinase family protein
AT1G69990	Leucine-rich repeat protein kinase family protein
AT1G61310	LRR and NB-ARC domains-containing disease resistance protein
AT1G72870	Disease resistance protein (TIR-NBS class)
AT5G45780	Leucine-rich repeat protein kinase family protein
AT3G11930	Adenine nucleotide alpha hydrolases-like superfamily protein
AT2G28990	Leucine-rich repeat protein kinase family protein
AT5G37450	Leucine-rich repeat protein kinase family protein
AT3G57830	Leucine-rich repeat protein kinase family protein
AT4G20450	Leucine-rich repeat protein kinase family protein
AT2G15300	Leucine-rich repeat protein kinase family protein
AT5G45490	P-loop containing nucleoside triphosphate hydrolases superfamily protein
AT1G56140	Leucine-rich repeat transmembrane protein kinase
AT4G14610	pseudogene, disease resistance protein (CC-NBS-LRR class), putative, domain signature CC-NBS-LRR exists, suggestive of a disease resistance protein.
AT3G14470	NB-ARC domain-containing disease resistance protein
AT3G07195	RPM1-interacting protein 4 (RIN4) family protein
AT4G09430	Disease resistance protein (TIR-NBS-LRR class) family
AT4G19530	Encodes a TIR-NB-LRR resistance protein. Transient expression in tobacco induces cell death.
AT3G53590	Leucine-rich repeat protein kinase family protein
AT2G14510	Leucine-rich repeat protein kinase family protein
AT5G17680	disease resistance protein (TIR-NBS-LRR class), putative
AT4G19500	nucleoside-triphosphatases
AT1G62630	Disease resistance protein (CC-NBS-LRR class) family
AT3G46340	Leucine-rich repeat protein kinase family protein
AT5G67200	Leucine-rich repeat protein kinase family protein
AT3G44670	Disease resistance protein (TIR-NBS-LRR class) family
AT5G63020	Disease resistance protein (CC-NBS-LRR class) family
AT4G16930	Toll-Interleukin-Resistance (TIR) domain-containing protein
AT1G75640	Leucine-rich receptor-like protein kinase family protein
AT5G46510	Disease resistance protein (TIR-NBS-LRR class) family
AT1G53420	Leucine-rich repeat transmembrane protein kinase
AT5G43740	Disease resistance protein (CC-NBS-LRR class) family
AT3G46370	Leucine-rich repeat protein kinase family protein
AT1G56120	Leucine-rich repeat transmembrane protein kinase
AT1G31540	Disease resistance protein (TIR-NBS-LRR class) family
AT3G24240	Leucine-rich repeat receptor-like protein kinase family protein
AT3G02880	Leucine-rich repeat protein kinase family protein
AT5G46450	Disease resistance protein (TIR-NBS-LRR class) family
AT2G01210	Leucine-rich repeat protein kinase family protein
AT1G63870	Disease resistance protein (TIR-NBS-LRR class) family
AT2G14080	Disease resistance protein (TIR-NBS-LRR class) family
AT1G51850	Leucine-rich repeat protein kinase family protein
AT4G28080	Tetratricopeptide repeat (TPR)-like superfamily protein
AT4G12010	Disease resistance protein (TIR-NBS-LRR class) family
AT1G63360	Disease resistance protein (CC-NBS-LRR class) family
AT3G46350	Leucine-rich repeat protein kinase family protein
AT5G59650	Leucine-rich repeat protein kinase family protein
AT2G24230	Leucine-rich repeat protein kinase family protein
AT5G22690	Disease resistance protein (TIR-NBS-LRR class) family
AT4G11320	Papain family cysteine protease
AT3G44400	Disease resistance protein (TIR-NBS-LRR class) family
AT5G58120	Disease resistance protein (TIR-NBS-LRR class) family
AT5G41540	Disease resistance protein (TIR-NBS-LRR class) family
AT3G14840	Leucine-rich repeat transmembrane protein kinase
AT1G07550	Leucine-rich repeat protein kinase family protein
AT4G36180	Leucine-rich receptor-like protein kinase family protein
AT5G45350	proline-rich family protein
AT5G40090	Disease resistance protein (TIR-NBS class)
AT3G44630	Disease resistance protein (TIR-NBS-LRR class) family
AT5G41750	Disease resistance protein (TIR-NBS-LRR class) family
AT5G10290	leucine-rich repeat transmembrane protein kinase family protein
AT5G38850	Disease resistance protein (TIR-NBS-LRR class)
AT1G17615	Disease resistance protein (TIR-NBS class)
AT1G63430	Leucine-rich repeat protein kinase family protein
AT5G49760	Leucine-rich repeat protein kinase family protein
AT4G37250	Leucine-rich repeat protein kinase family protein
AT5G66910	Disease resistance protein (CC-NBS-LRR class) family
AT1G17230	Leucine-rich receptor-like protein kinase family protein
AT5G48657	defense protein-related
AT4G16940	Disease resistance protein (TIR-NBS-LRR class) family
AT1G67510	Leucine-rich repeat protein kinase family protein
AT1G50180	NB-ARC domain-containing disease resistance protein
AT4G19510	Disease resistance protein (TIR-NBS-LRR class)
AT1G56540	Disease resistance protein (TIR-NBS-LRR class) family
AT1G72300	Encodes a leucine-rich repeat receptor kinase (LRR-RK) involved in the perception of PSY1. PSY1 is an 18-aa tyrosine-sulfated glycopeptide encoded by AT5G58650 that promotes cellular proliferation and expansion.
AT5G18370	Disease resistance protein (TIR-NBS-LRR class) family
AT1G67720	Leucine-rich repeat protein kinase family protein
AT1G56520	Disease resistance protein (TIR-NBS-LRR class) family
AT5G10020	Leucine-rich receptor-like protein kinase family protein
AT1G17600	Disease resistance protein (TIR-NBS-LRR class) family
AT1G63750	Disease resistance protein (TIR-NBS-LRR class) family
AT1G58410	Disease resistance protein (CC-NBS-LRR class) family
AT2G28960	Leucine-rich repeat protein kinase family protein
AT4G11890	Protein kinase superfamily protein
AT5G64850	FUNCTIONS IN: molecular_function unknown
AT5G49770	Leucine-rich repeat protein kinase family protein
AT2G23300	Leucine-rich repeat protein kinase family protein
AT5G58150	Leucine-rich repeat protein kinase family protein
AT1G63860	Disease resistance protein (TIR-NBS-LRR class) family
AT5G24100	Leucine-rich repeat protein kinase family protein
AT5G45060	Disease resistance protein (TIR-NBS-LRR class) family
AT4G29450	Leucine-rich repeat protein kinase family protein
AT1G72900	Toll-Interleukin-Resistance (TIR) domain-containing protein
AT1G53350	Disease resistance protein (CC-NBS-LRR class) family
AT4G29990	Leucine-rich repeat transmembrane protein kinase protein
AT1G56130	Leucine-rich repeat transmembrane protein kinase
AT5G49780	Leucine-rich repeat protein kinase family protein
AT5G48770	Disease resistance protein (TIR-NBS-LRR class) family
AT1G72940	Toll-Interleukin-Resistance (TIR) domain-containing protein
AT1G66830	Leucine-rich repeat protein kinase family protein
AT2G41820	Leucine-rich repeat protein kinase family protein
AT1G60630	Leucine-rich repeat protein kinase family protein
AT1G61180	LRR and NB-ARC domains-containing disease resistance protein
AT1G79620	Leucine-rich repeat protein kinase family protein
AT1G72460	Leucine-rich repeat protein kinase family protein
AT5G35450	Disease resistance protein (CC-NBS-LRR class) family
AT2G42290	Leucine-rich repeat protein kinase family protein
AT3G46730	NB-ARC domain-containing disease resistance protein
AT3G46710	NB-ARC domain-containing disease resistance protein
AT3G20190	Leucine-rich repeat protein kinase family protein
AT3G47090	Leucine-rich repeat protein kinase family protein
AT5G18360	Disease resistance protein (TIR-NBS-LRR class) family
AT4G23470	PLAC8 family protein
AT1G72840	Disease resistance protein (TIR-NBS-LRR class)
AT2G28970	Leucine-rich repeat protein kinase family protein
AT5G46490	Disease resistance protein (TIR-NBS-LRR class) family
AT5G36930	Disease resistance protein (TIR-NBS-LRR class) family
AT5G51110	Transcriptional coactivator/pterin dehydratase
AT1G35710	Protein kinase family protein with leucine-rich repeat domain
AT4G09420	Disease resistance protein (TIR-NBS class)
AT5G11250	Disease resistance protein (TIR-NBS-LRR class)
AT3G59350	Protein kinase superfamily protein
AT5G12150	Encodes a protein with similarity to REN1, a Rho GTPase activating protein.
AT3G53970	proteasome inhibitor-related
AT5G40645	RPM1-interacting protein 4 (RIN4) family protein
AT1G72860	Disease resistance protein (TIR-NBS-LRR class) family
AT1G24650	Leucine-rich repeat protein kinase family protein
AT1G62950	leucine-rich repeat transmembrane protein kinase family protein
AT5G48940	Leucine-rich repeat transmembrane protein kinase family protein
AT1G51790	Leucine-rich repeat protein kinase family protein
AT4G27220	NB-ARC domain-containing disease resistance protein
AT5G09960	FUNCTIONS IN: molecular_function unknown
AT1G18160	Protein kinase superfamily protein
AT3G08680	Leucine-rich repeat protein kinase family protein
AT1G58390	Disease resistance protein (CC-NBS-LRR class) family
AT4G14370	Disease resistance protein (TIR-NBS-LRR class) family
AT5G47260	ATP binding
AT1G72920	Toll-Interleukin-Resistance (TIR) domain family protein
AT5G51630	Disease resistance protein (TIR-NBS-LRR class) family
AT5G63930	Leucine-rich repeat protein kinase family protein
AT1G50610	Leucine-rich repeat protein kinase family protein
AT4G30520	Leucine-rich repeat protein kinase family protein
AT2G25790	Leucine-rich receptor-like protein kinase family protein
AT2G01820	Leucine-rich repeat protein kinase family protein
AT1G57650	ATP binding
AT1G66090	Disease resistance protein (TIR-NBS class)
AT1G34420	leucine-rich repeat transmembrane protein kinase family protein
AT5G40100	Disease resistance protein (TIR-NBS-LRR class) family
AT5G48500	unknown protein
AT4G23740	Leucine-rich repeat protein kinase family protein
AT4G11170	Disease resistance protein (TIR-NBS-LRR class) family
AT1G51820	Leucine-rich repeat protein kinase family protein
AT2G24130	Leucine-rich receptor-like protein kinase family protein
AT2G19230	Leucine-rich repeat transmembrane protein kinase protein
AT3G04210	Disease resistance protein (TIR-NBS class)
AT5G40060	Disease resistance protein (NBS-LRR class) family
AT5G45440	P-loop containing nucleoside triphosphate hydrolases superfamily protein
AT1G72950	Disease resistance protein (TIR-NBS class)
AT3G03070	NADH-ubiquinone oxidoreductase-related
AT5G46260	disease resistance protein (TIR-NBS-LRR class) family
AT5G48780	disease resistance protein (TIR-NBS class)
AT5G51560	Leucine-rich repeat protein kinase family protein
AT1G17610	Disease resistance protein (TIR-NBS class)
AT4G19520	disease resistance protein (TIR-NBS-LRR class) family
AT2G37050	Leucine-rich repeat protein kinase family protein
AT3G47580	Leucine-rich repeat protein kinase family protein
AT1G59218	Disease resistance protein (CC-NBS-LRR class) family
AT1G25320	Leucine-rich repeat protein kinase family protein
AT4G23440	Disease resistance protein (TIR-NBS class)
AT5G63410	Leucine-rich repeat protein kinase family protein
AT3G14460	LRR and NB-ARC domains-containing disease resistance protein
AT1G07650	Leucine-rich repeat transmembrane protein kinase
AT3G28040	Leucine-rich receptor-like protein kinase family protein
AT3G23750	Leucine-rich repeat protein kinase family protein
AT1G51860	Leucine-rich repeat protein kinase family protein
AT4G02550	unknown protein
AT4G36150	Disease resistance protein (TIR-NBS-LRR class) family
AT5G63135	unknown protein
AT3G46420	Leucine-rich repeat protein kinase family protein
AT5G18350	Disease resistance protein (TIR-NBS-LRR class) family
AT1G52200	PLAC8 family protein
AT3G42880	Leucine-rich repeat protein kinase family protein
AT4G36140	disease resistance protein (TIR-NBS-LRR class), putative
AT5G47250	LRR and NB-ARC domains-containing disease resistance protein
AT2G45340	Leucine-rich repeat protein kinase family protein
AT5G45240	Disease resistance protein (TIR-NBS-LRR class)
AT5G58300	Leucine-rich repeat protein kinase family protein
AT5G05400	LRR and NB-ARC domains-containing disease resistance protein
AT4G39270	Leucine-rich repeat protein kinase family protein
AT3G56370	Leucine-rich repeat protein kinase family protein
AT3G51130	unknown protein
AT1G12290	Disease resistance protein (CC-NBS-LRR class) family
AT4G16900	Disease resistance protein (TIR-NBS-LRR class) family
AT5G43020	Leucine-rich repeat protein kinase family protein
AT1G72850	Disease resistance protein (TIR-NBS class)
AT2G17660	RPM1-interacting protein 4 (RIN4) family protein
AT1G74360	Leucine-rich repeat protein kinase family protein
AT5G45840	Leucine-rich repeat protein kinase family protein
AT1G08590	similar to CLV1-like leucine rich repeat transmembrane receptor-like protein kinase (Ipomoea nil) (U77888)
AT4G34220	Leucine-rich repeat protein kinase family protein
AT1G51870	protein kinase family protein
AT1G68400	leucine-rich repeat transmembrane protein kinase family protein
AT1G53440	Leucine-rich repeat transmembrane protein kinase
AT5G59670	Leucine-rich repeat protein kinase family protein
AT1G27170	transmembrane receptors
AT5G62710	Leucine-rich repeat protein kinase family protein
AT5G40910	Disease resistance protein (TIR-NBS-LRR class) family
AT5G16900	Leucine-rich repeat protein kinase family protein
AT1G63740	Disease resistance protein (TIR-NBS-LRR class) family
AT3G15700	P-loop containing nucleoside triphosphate hydrolases superfamily protein
AT1G59124	Disease resistance protein (CC-NBS-LRR class) family
AT5G25930	Protein kinase family protein with leucine-rich repeat domain
AT1G63880	Encodes a TIR-NBS-LRR class of disease resistance protein effective against Leptosphaeria maculans.
AT5G48740	Leucine-rich repeat protein kinase family protein
AT5G48620	Disease resistance protein (CC-NBS-LRR class) family
AT1G61190	LRR and NB-ARC domains-containing disease resistance protein
AT4G16920	Disease resistance protein (TIR-NBS-LRR class) family
AT2G19210	Leucine-rich repeat transmembrane protein kinase protein
AT5G01890	Leucine-rich receptor-like protein kinase family protein
AT3G28450	Leucine-rich repeat protein kinase family protein
AT3G48080	alpha/beta-Hydrolases superfamily protein
AT4G19060	P-loop containing nucleoside triphosphate hydrolases superfamily protein
AT1G51480	Disease resistance protein (CC-NBS-LRR class) family
AT4G26540	Leucine-rich repeat receptor-like protein kinase family protein
AT5G17970	Disease resistance protein (TIR-NBS-LRR class) family
AT2G04740	ankyrin repeat family protein
AT5G41180	leucine-rich repeat transmembrane protein kinase family protein
AT1G06840	Leucine-rich repeat protein kinase family protein
AT2G16870	Disease resistance protein (TIR-NBS-LRR class) family
AT1G59780	NB-ARC domain-containing disease resistance protein
AT1G63730	Disease resistance protein (TIR-NBS-LRR class) family
AT5G45230	Disease resistance protein (TIR-NBS-LRR class) family
AT1G53430	Leucine-rich repeat transmembrane protein kinase
AT1G12460	Leucine-rich repeat protein kinase family protein
AT1G72910	Toll-Interleukin-Resistance (TIR) domain-containing protein
AT2G26730	Leucine-rich repeat protein kinase family protein
AT1G76510	ARID/BRIGHT DNA-binding domain-containing protein
AT4G08850	Leucine-rich repeat receptor-like protein kinase family protein
AT5G53320	Leucine-rich repeat protein kinase family protein
AT1G72890	Disease resistance protein (TIR-NBS class)
AT4G02640	Encodes a basic leucine zipper (bZIP) transcription factor AtbZIP10. AtbZIP10 shuttles between the nucleus and the cytoplasm. It binds consensus G- and C-box DNA sequences. AtbZIP10 acts antagonistically with LSD1 in both pathogen-induced hypersensitive response and basal defense responses.
AT1G59620	Encodes CW9.
AT2G02500	Encodes a protein with 4-Diphosphocytidyl-2C-methyl-D-erythritol synthase activity. The enzyme has an absolute requirement for divalent cations (Mg2+ reaches the highest catalytic activity).
AT1G10920	Encodes LOV1, a disease susceptibility gene that, paradoxically, is a member of the NBS-LRR resistance gene family. Conditions susceptibility to the fungus Cochliobolus victoriae and victorin-dependent induction of defense-associated proteins. Saturation mutagenesis identified 59 lov mutations that all display reduced susceptibility to vitorin. Mutations in known defense response pathways do not …
AT1G09970	RLK7 belongs to a leucine-rich repeat class of receptor-likekinase (LRR-RLKs). It is involved in the control of germination speed and the tolerance to oxidant stress.
AT5G16590	Leucine-rich repeat protein kinase family protein
AT5G55850	NOI protein
AT1G55190	PRA7
AT3G13720	PRA8
AT2G07040	Pollen receptor kinase. Coexpression of AtPRK2a with AtRopGEF12 resulted in isotropic pollen tube growth.
AT4G23570	Closely related to SGT1B, may function in SCF(TIR1) mediated protein degradation. AtSGT1a and AtSGT1b are functionally redundant in the resistance to pathogenes. AtSGT1b was more highly expressed than AtSGT1. The N-terminal TPR domain of AtSGT1a reduces the steady-state level of Arabidopsis SGT1 proteins whereas the same domain from AtSGT1b enhances SGT1 accumulation. The TPR domain is dispensabl…
AT4G11260	Functions in plant disease resistance signaling, SCF(TIR1) mediated degradation of Aux/IAA proteins and HSP90 mediated degradation of R resistance proteins. AtSGT1a and AtSGT1b are functionally redundant in the resistance to pathogenes. AtSGT1b was more highly expressed than AtSGT1. The N-terminal TPR domain of AtSGT1a reduces the steady-state level of Arabidopsis SGT1 proteins whereas the same d…
AT1G54830	"nuclear factor Y, subunit C3" (NF-YC3)
AT1G33560	Encodes a NBS-LRR disease resistance protein that possesses N-terminal kinase subdomains. Activation tagged mutant of ADR1 showed elevated levels of SA and reactive oxygen species in addition to number of defense gene transcripts. Exhibits resistance to number of microbial pathogens.
AT5G04720	ADR1-like 2 (ADR1-L2)
AT1G06460	ACD32.1 encodes an alpha-crystallin domain containing protein with homology to small heat shock proteins.
AT5G42190	Similar to SKP1 in yeast and humans which are involved in mitotic cell cycle control and ubiquitin mediated proteolysis.
AT5G13160	Mutant is defective in perception of Pseudomonas syringae avirulence gene avrPphB. Encodes a putative serine-threonine kinase.
AT5G48380	Encodes a BAK1-interacting receptor-like kinase named BIR1. Negatively regulates multiple plant resistance signaling pathways, one of which is the SOBIR1(AT2G31880)-dependent pathway.
AT5G65700	Encodes a CLAVATA1-related receptor kinase-like protein required for both shoot and flower meristem function. Very similar to BAM2,with more than 85% a.a. identity. It has a broad expression pattern and is involved in vascular strand development in the leaf, control of leaf shape, size and symmetry, male gametophyte development and ovule specification and function. Anthers of double mutants (bam1…
AT3G49670	Encodes a CLAVATA1-related receptor kinase-like protein required for both shoot and flower meristem function. Very similar to BAM1,with more than 85% a.a. identity. It has a broad expression pattern and is involved in vascular strand development in the leaf, control of leaf shape, size and symmetry, male gametophyte development and ovule specification and function. Anthers of double mutants (bam1…
AT4G20270	Encodes a CLAVATA1-related receptor kinase-like protein required for both shoot and flower meristem function. It has a broad expression pattern and is involved in vascular strand development in the leaf, control of leaf shape, size and symmetry, male gametophyte development and ovule specification and function.
AT5G45100	Encodes one of the BRGs (BOI-related gene) involved in resistance to Botrytis cinerea.
AT4G39400	Encodes a plasma membrane localized leucine-rich repeat receptor kinase involved in brassinosteroid signal transduction. BRI1 ligand is brassinolide which binds at the extracellular domain. Binding results in phosphorylation of the kinase domain which activates the BRI1 protein leading to BR responses. Residue T-1049 and either S-1044 or T-1045 were essential for kinase function in vitro and norm…
AT1G55610	mutant has Altered vascular cell differentiation
AT4G33430	Leu-rich receptor Serine/threonine protein kinase. Component of BR signaling that interacts with BRI1 in vitro and in vivo to form a heterodimer. Brassinolide-dependent association of BRI1 and BAK1 in vivo. Phosphorylation of both BRI1 and BAK1 on Thr residues was BR dependent. Although BAK1 and BRI1 alone localize in the plasma membrane, when BAK1 and BRI1 are coexpressed, the heterodimer BAK1/B…
AT2G01950	Encodes a leucine rich repeat receptor kinase and associated with provascular/procambial cells. Similar to BRI, brassinosteroid receptor protein.
AT3G13380	Similar to BRI, brassinosteroid receptor protein.
AT4G25490	Transcriptional activator that binds to the DRE/CRT regulatory element and induces COR (cold-regulated) gene expression increasing plant freezing tolerance. It encodes a member of the DREB subfamily A-1 of ERF/AP2 transcription factor family (CBF1). The protein contains one AP2 domain. There are six members in this subfamily, including CBF1, CBF2, and CBF3. This gene is involved in response to lo…
AT1G75820	Putative receptor kinase with an extracellular leucine-rich domain. Controls shoot and floral meristem size, and contributes to establish and maintain floral meristem identity. Negatively regulated by KAPP (kinase-associated protein phosphatase). CLV3 peptide binds directly CLV1 ectodomain.
AT5G33340	Encodes a protein with aspartic protease activity (also known as aspartate-type endopeptidase activity). Overexpression of the gene was shown to lead to salicylic acid (SA)-mediated disease resistance upon exposure to the pathogen Pseudomonas syringae. Moreover, overexpression of this gene led to the upregulation of two pathogenesis-related genes PR1 and PR2. This upregulation was no longer obser…
AT5G17890	Encodes a protein that appears to be involved in defense responses. Contains TIR, NB-LRR and LIM domains. A gain of function allele exhibits cold dependent phenotypes including apparent activation of defense responses and an increased freezing tolerance.
AT5G66630	DA1-related protein 5 (DAR5)
AT5G20480	Encodes a predicted leucine-rich repeat receptor kinase (LRR-RLK). Functions as the receptor for bacterial PAMP (pathogen associated molecular patterns) EF-Tu.
AT1G08720	enhanced disease resistance 1 (EDR1) confers resistance to powdery mildew disease caused by the fungus Erysiphe cichoracearum
AT3G48090	Component of R gene-mediated disease resistance in Arabidopsis thaliana with homology to eukaryotic lipases.
AT2G26330	Homologous to receptor protein kinases. Involved in specification of organs originating from the shoot apical meristem. Contains a cytoplasmic protein kinase catalytic domain, a transmembrane region, and an extracellular leucine-rich repeat. ER has been identified as a quantitative trait locus for transpiration efficiency by influencing epidermal and mesophyll development, stomatal density and po…
AT5G62230	Encodes a receptor-like kinase that, together with ER and ERL2 governs the initial decision of protodermal cells to either divide proliferatively to produce pavement cells or divide asymmetrically to generate stomatal complexes. It is important for maintaining stomatal stem cell activity and preventing terminal differentiation of the meristemoid into the guard mother cell. Along with erl2 functio…
AT5G07180	Encodes a receptor-like kinase that, together with ER and ERL1 governs the initial decision of protodermal cells to either divide proliferatively to produce pavement cells or divide asymmetrically to generate stomatal complexes. It is also important for maintaining stomatal stem cell activity and preventing terminal differentiation of the meristemoid into the guard mother cell. When heterozygous …
AT5G07280	Encodes EMS1 (EXCESS MICROSPOROCYTES1), a putative leucine-rich repeat receptor protein kinase that controls somatic and reproductive cell fates in Arabidopsis anther.
AT1G76850	Encodes a member of the exocyst complex gene family. The exocyst is a protein complex involved in tethering vesicles to the plasma membrane during regulated or polarized secretion.
AT5G58430	A member of EXO70 gene family, putative exocyst subunits, conserved in land plants. Arabidopsis thaliana contains 23 putative EXO70 genes, which can be classified into eight clusters on the phylogenetic tree.
AT2G35620	Encodes a plasma membrane localized leucine-rich repeat receptor kinase that is involved in cell wall elongation. Loss of function mutations of FEI1 and FEI2 exhibit defects in root and hypocotyl cell elongation. Double mutants are defective in cell wall biosynthesis and have thick hypocotyls, and short, thick roots.
AT4G04020	Fibrillin precursor protein. The fibrillin preprotein, but not the mature protein interacts with ABI2. Regulated by abscisic acid response regulators. Involved in abscisic acid-mediated photoprotection.
AT5G46330	Encodes a leucine-rich repeat serine/threonine protein kinase that is expressed ubiquitously. FLS2 is involved in MAP kinase signalling relay involved in innate immunity. Essential in the perception of flagellin, a potent elicitor of the defense response. FLS2 is directed for degradation by the bacterial ubiquitin ligase AvrPtoB.
AT5G44700	Encodes GASSHO2 (GSO2), a putative leucine-rich repeat transmembrane-type receptor kinase. GSO2 and a homolog GSO1 (At4g20140) are required for the formation of a normal epidermal surface during embryogenesis.
AT4G20140	Encodes GASSHO1 (GSO1), a putative leucine-rich repeat transmembrane-type receptor kinase. GSO1 and a homolog GSO2 (At5g44700) are required for the formation of a normal epidermal surface during embryogenesis.
AT4G03550	Encodes a callose synthase that is required for wound and papillary callose formation in response to fungal pathogens Erysiphe and Blumeria. Mutants are resistant to P. parasitica and exhibit an exaggerated PR1 response.Contributes to PAMP-induced basal defense.
AT4G28490	member of Receptor kinase-like protein family
AT1G28440	HAESA-like 1 (HSL1)
AT3G19700	Encodes leucine rich repeat (LRR) kinase. Iku2-3 identified in a screen for mutants with abnormal endosperm. Sporophytic recessive mutants have reduced embryo and endosperm size. Seed size is also reduced and the shape is abnormal suggesting an interaction between the endosperm and cell elongation in the integuments.
AT3G50950	HOPZ-ACTIVATED RESISTANCE 1 (ZAR1)
AT1G51800	The gene encodes a putative member of the LRR-RLK protein family. Expressin and mutant analysis revealed that it contributes to the interaction between Arabidopsis and Hyaloperonospora arabidopsidis. and
AT2G22670	IAA8 (IAA8) gene is auxin inducible.
AT3G51740	encodes a leucine-repeat receptor kinase expressed in inflorescence meristem. Locus association was made from performing sequence analysis with IMK3 (MRLK) whose locus association was provided by the authors.
AT4G35260	Encodes a regulatory subunit of the mitochondrially-localized NAD+- dependent isocitrate dehydrogenase.
AT4G20380	LSD1 monitors a superoxide-dependent signal and negatively regulates a plant cell death pathway. contains zinc-finger motifs. LSD1 negatively regulates a basal defense pathway that can act upstream or independently of both NIM1/NPR1 function and SA accumulation following avirulent or virulent pathogen challenge
AT1G75690	DnaJ/Hsp40 cysteine-rich domain superfamily protein
AT4G21610	Contains the same novel zinc finger motif with LSD1, a negative regulator of cell death and defense response. Due to differential splicing, it encodes two different proteins, one of which contains an additional, putative DNA binding motif. Northern analysis demonstrated that LOL2 transcripts containing the additional DNA binding motif are predominantly upregulated after treatment with both virule…
AT1G16010	Transmembrane magnesium transporter. One of nine family members.
AT1G01560	member of MAP Kinase
AT4G01370	Encodes a nuclear and cytoplasmically localized MAP kinase involved in mediating responses to pathogens. Its substrates include MKS1 and probably MAP65-1.The MAP65-1 interaction is involved in mediating cortical microtuble organization. Required for male-specific meiotic cytokinesis.
AT3G45640	Encodes a MAP kinase induced by pathogens, ethylene biosynthesis, oxidative stress and osmotic stress.Also involved in ovule development. Homozygous mutants in a MPK3 heterozygous background are female sterile due to defects in integument development.MPK6 appears to be associated with the microsomal compartment and may be involved in mediating secretory processes.
AT4G08500	Encodes a member of the A1 subgroup of the MEKK (MAPK/ERK kinase kinase) family. MEKK is another name for Mitogen-Activated Protein Kinase Kinase Kinase (MAPKKK or MAP3K). This subgroup has four members: At4g08500 (MEKK1, also known as ARAKIN, MAP3Kb1, MAPKKK8), At4g08480 (MEKK2, also known as MAP3Kb4, MAPKKK9), At4g08470 (MEKK3, also known as MAP3Kb3, MAPKKK10) and At4g12020 (MEKK4, also known a…
AT5G45800	maternal effect embryo arrest 62 (MEE62)
AT3G56100	Protein kinase expressed in meristematic cells. Phosphorylates AGL24.
AT4G25110	Encodes a type I metacaspase. Two Arabidopsis metacaspases, AT1G02170 (MC1) and AT4G25110 (MC2) antagonistically control programmed cell death in Arabidopsis. MC1 is a positive regulator of cell death and requires conserved caspase-like putative catalytic residues for its function. MC2 negatively regulates cell death. This function is independent of the putative catalytic residues. A third type I…
AT3G45640	Encodes a mitogen-activated kinase whose mRNA levels increase in response to touch, cold, salinity stress and chitin oligomers.Also functions in ovule development. Heterozygous MPK3 mutants in a homozygous MPK6 background are female sterile due to defects in integument development. MPK3 can be dephosphorylated by MKP2 in vitro.
AT1G51660	Encodes a mitogen-activated map kinase kinase (there are nine in Arabidopsis) involved in innate immunity. This protein activates MPK3/MPK6 and early-defense genes redundantly with MKK5. In plants with both MKK5 and MKK6 levels reduced by RNAi plants, floral organs do not abscise suggestion a role for both proteins in mediating floral organ abscission.
AT5G51350	Encodes a receptor-like kinase that represses secondary growth, the production of secondary vascular tissues.
AT3G20600	Required for non-race specific resistance to bacterial and fungal pathogens.Mediates systemic acquired resistance (SAR) response.
AT1G64280	This gene is a key regulator of the salicylic acid (SA)-mediated systemic acquired resistance (SAR) pathway. It is similar to the transcription factor inhibitor I kappa B, and contains ankyrin repeats. It confers resistance to the pathogens Pseudomonas syringae and Peronospora parasitica in a dosage-dependent fashion. Although transgenic Arabidopsis plants overexpressing NPR1 acquire enhanced sen…
AT5G16000	NSP-interacting kinase (NIK1), receptor-like kinase, involved in defense response against geminivirus It acts as a virulence target of the begomovirus nuclear shuttle protein (NSP).
AT3G25560	NSP-interacting kinase 2 (NIK2)
AT1G60800	NSP-interacting kinase 3 (NIK3)
AT3G07780	Encodes a nuclear PHD finger protein that is functionally redundant with OBE2 and plays an important role in the maintenance and/or establishment of the root and shoot apical meristems.
AT1G73080	Encodes a leucine-rich repeat receptor kinase. Functions as a receptor for AtPep1 to amplify innate immunity response to pathogen attacks.
AT1G17750	Encodes PEPR2, a plasma membrane leucine-rich repeat receptor kinase functioning as a receptor for the Pep1 and Pep2 peptides. Pep1 and Pep2 are amino acids that induce the transcription of defense-related genes.
AT5G61480	PHLOEM INTERCALATED WITH XYLEM (PXY)
AT3G52430	Encodes a lipase-like gene that is important for salicylic acid signaling and function in resistance (R) gene-mediated and basal plant disease resistance. PAD4 can interact directly with EDS1, another disease resistance signaling protein. Expressed at elevated level in response to green peach aphid (GPA) feeding, and modulates the GPA feeding-induced leaf senescence through a mechanism that doesn…
AT2G02220	Encodes a protein interacting with phytosulfokine, a five amino acid sulfated peptide (YIYTQ). Contains dual guanylate cyclase and kinase catalytic activities that operate in vivo.
AT5G53890	Encodes a leucine-rich repeat receptor kinase (LRR-RK) involved in the perception of phytosulfokine (PSK), which is a 5-aa tyrosine-sulfated peptide that primarily promotes cellular proliferation.
AT4G20010	plastid transcriptionally active 9 (PTAC9)
AT5G51700	Encodes a resistance signalling protein with two zinc binding (CHORD) domains that are highly conserved across eukaryotic phyla. Mutant has reduced RPS5 and RPM1 mediated resistance. Potentially involved in transduction of R gene mediated disease resistance. Required for R protein accumulation.
AT1G48480	Arabidopsis thaliana receptor-like protein kinase (RKL1) gene
AT3G17840	Encodes a receptor-like kinase found at the cell surface of various tissues. Its function remains unknown.
AT1G29750	Receptor-like serine/threonine kinase (RKF1). The putative extracellular domain of the RKF1 protein contains 13 tandem repeats of leucine-rich sequences. Expressed in early flower primordial, stamen, and pollen grains.
AT1G69270	RPK1 is a leucine-rich receptor-like kinase located in the plasma membrane which is upregulated by abscisic acid, dehydration, high salt, low temperature, but not by other plant hormones. RPK1 knock-out and antisense plants show an ABA-insensitive phenotype. RPK1 plays a role in ABA-controlled cell proliferation and is a regulator of the ABA signal transduction pathway. Overexpression of the LRR …
AT3G02130	Encodes a receptor-like kinase RPK2 (also known as TOADSTOOL 2/TOAD2). Functions as a regulator of meristem maintenance. Mutants are insensitive to synthetic CLV3 peptide. Mutations in the RPK2 also result in stem cell expansion and increased number of floral organs, as seen in the other clv mutants. Forms homo-oligomers.
AT3G44480	Encodes a TIR-NB-LRR R-protein RPP1 that confers resistance to Peronospora parasitica (downy mildew).
AT3G46530	Confers resistance to the biotrophic oomycete, Peronospora parasitica. Encodes an NBS-LRR type R protein with a putative amino-terminal leucine zipper. Fungal protein ATR13 induces RPP13 gene expression and disease resistance.
AT4G16860	Confers resistance to Peronospora parasitica. RPP4 is coordinately regulated by transcriptional activation and RNA silencing.
AT4G16950	Contains a putative nucleotide binding site and leucine-rich repeats. Similar to the plant resistance genes N and L6, and to the toll and interleukin-1 receptors. Confers resistance to Peronospora parasitica.
AT5G43470	Confers resistance to Peronospora parasitica. In arabidopsis ecotype Dijon-17, HRT-mediated signaling is dependent on light for the induction of hypersensitive response and resistance to turnip crinkle virus.
AT5G05160	Encodes a receptor-like kinase that activates secondary growth, the production of secondary vascular tissues.
AT1G64070	Encodes a TIR-NBS-LRR class of disease resistance protein effective against Leptosphaeria maculans.
AT4G16990	RESISTANCE TO LEPTOSPHAERIA MACULANS 3 (RLM3)
AT3G07040	Contains an N-terminal tripartite nucleotide binding site and a C-terminal tandem array of leucine-rich repeats. Confers resistance to Pseudomonas syringae strains that carry the avirulence genes avrB and avrRpm1.
AT4G26090	Encodes a plasma membrane protein with leucine-rich repeat, leucine zipper, and P loop domains that confers resistance to Pseudomonas syringae infection by interacting with the avirulence gene avrRpt2. RPS2 protein interacts directly with plasma membrane associated protein RIN4 and this interaction is disrupted by avrRpt2.
AT5G45250	RPS4 belongs to the Toll/interleukin-1 receptor (TIR)-nucleotide binding site (NBS)-Leu-rich repeat (LRR) class of disease resistance (R ) genes. Confers specific resistance to Pseudomonas syringae pv. tomato carrying the avirulence gene AvrRPS4. Produces alternative transcripts with truncated open reading frames.
AT1G12220	Resistance gene, mediates resistance against the bacterial pathogen Pseudomonas syringae. Contains a putative nucleotide binding site composed of kinase-1a (or P-loop), kinase-2a, and putative kinase-3a domains, 13 imperfect leucine-rich repeats, a potential leucine zipper, and two uncharacterized motifs that are well conserved in products of previously isolated R genes. Confers resistance to Pse…
AT5G46470	Encodes RPS6 (RESISTANT TO P. SYRINGAE 6), a member of the TIR-NBS-LRR class resistance protein.
AT5G45260	Confers resistance to Ralstonia solanacearum. Similar to NBLS-TIR resistance genes,and also contains similarity to transcription factors. Interacts with pathogen effector protein AvrPop2.
AT3G49580	RESPONSE TO LOW SULFUR 1 (LSU1)
AT3G49570	RESPONSE TO LOW SULFUR 3 (LSU3)
AT1G51880	root hair specific 6 (RHS6)
AT4G38740	Encodes cytosolic cyclophilin ROC1.
AT3G25070	Encodes a member of the R protein complex and may represent a virulence target of type III pili effector proteins (virulence factors) from bacterial pathogens, which is 'guarded' by R protein complex (RPM1 and RPS2 proteins). RIN4 physically interacts with RPS2 and RPM1 in vivo. Bacterial avirulence (Avr) effectors AvrB, AvrRpm1, and AvrRpt2 induce a mobility shift in RIN4 and expression of AvrRp…
AT1G12210	RFL1 has high sequence similarity to the adjacent disease resistance (R) gene RPS5.
AT1G75950	SKP1 is core component of the SCF family of E3 ubiquitin ligases and serves to tether the rest of the complex to an F-box protein, which provides specificity in binding to ubiquitin ligase substrate proteins. Predominately expressed from leptotene to pachytene. Negatively regulates recombination. Interacts with P0, a silencing suppressor protein encoded by poleroviruses by means of a conserved mi…
AT1G71830	Plasma membrane LRR receptor-like serine threonine kinase expressed during embryogenesis in locules until stage 6 anthers, with higher expression in the tapetal cell layer. SERK1 and SERK2 receptor kinases function redundantly as an important control point for sporophytic development controlling male gametophyte production. later
AT1G34210	Plasma membrane LRR receptor-like serine threonine kinase expressed during embryogenesis in locules until stage 6 anthers, with higher expression in the tapetal cell layer. SERK1 and SERK2 receptor kinases function redundantly as an important control point for sporophytic development controlling male gametophyte production.
AT2G13790	somatic embryogenesis receptor-like kinase 4 (SERK4)
AT2G13800	somatic embryogenesis receptor-like kinase 5 (SERK5)
AT1G11130	Encodes a receptor-like kinase protein with a predicted extracellular domain of six leucine-rich repeats and an intracellular serine-threonine kinase domain expressed throughout the developing root. Regulates expression of GLABRA2, CAPRICE, WEREWOLF, and ENHANCER OF GLABRA3. Required for floral organ shape, the development of the outer integument of ovules, and stem development. Regulates cell sh…
AT2G20850	STRUBBELIG-receptor family 1 (SRF1)
AT5G06820	STRUBBELIG-receptor family 2 (SRF2)
AT4G03390	STRUBBELIG-receptor family 3 (SRF3)
AT1G78980	STRUBBELIG-receptor family 5 (SRF5)
AT1G53730	STRUBBELIG-receptor family 6 (SRF6)
AT3G14350	STRUBBELIG-receptor family 7 (SRF7)
AT4G22130	STRUBBELIG-receptor family 8 (SRF8)
AT2G31880	Encodes a putative leucine rich repeat transmembrane protein that is expressed in response to Pseudomonas syringae. Expression of SRRLK may be required for silencing via lsiRNAs. Regulates cell death and innate immunity.
AT4G16890	Encodes a Toll Interleukin1 receptor-nucleotide binding-Leu- rich repeat-type resistance gene (TIR-NB-LRR-type) involved in the salicylic acid-dependent defense response pathway. Mutant plants constitutively express pathogenesis-related (PR) genes and are pathogen resistant. Resistance signaling in snc1 requires EDS1, MOS3 and PAD4.
AT3G11820	Encodes a syntaxin localized at the plasma membrane (SYR1, Syntaxin Related Protein 1, also known as SYP121, PENETRATION1/PEN1). SYR1/PEN1 is a member of the SNARE superfamily proteins. SNARE proteins are involved in cell signaling, vesicle traffic, growth and development. SYR1/PEN1 functions in positioning anchoring of the KAT1 K+ channel protein at the plasma membrane. Transcription is upregula…
AT3G03800	member of SYP13 Gene Family
AT5G08080	member of SYP13 Gene Family
AT5G44510	Encodes TAO1 (Target of AvrB Operation), a TIR-NB-LRR protein that contributes to disease resistance induced by the Pseudomonas syringae effector AvrB.
AT5G45050	Encodes a member of WRKY Transcription Factor (Group II-e) that confers resistance to tobacco ringspot nepovirus.
AT1G66150	receptor-like transmembrane kinase I (TMK1)
AT3G24660	member of Receptor kinase-like protein family
AT1G56510	TIR-NB-LRR protein that confers resistance to four races of Albugo candida.
AT2G41420	proline-rich family protein
AT5G49660	The gene encodes receptor like kinase (RLK). Involved in the maintenance organization of cell files or cell morphology in conductive elements.
